# Intra-genomic rDNA gene variability of Nassellaria and Spumellaria (Rhizaria, Radiolaria) assessed by Sanger, MinION and Illumina sequencing

**DOI:** 10.1101/2021.10.05.463214

**Authors:** Miguel M. Sandin, Sarah Romac, Fabrice Not

## Abstract

Ribosomal DNA (rDNA) genes are known to be valuable markers for the barcoding of eukaryotic life and its phylogenetic classification at various taxonomic levels. The large scale exploration of environmental microbial diversity through metabarcoding approaches have been focused mainly on the V4 and V9 regions of the 18S rDNA gene. The accurate interpretation of such environmental surveys is hampered by technical (e.g., PCR and sequencing errors) and biological biases (e.g., intra-genomic variability). Here we explored the intra-genomic diversity of Nassellaria and Spumellaria specimens (Radiolaria) by comparing Sanger sequencing with Illumina and Oxford Nanopore Technologies (MinION). Our analysis determined that intra-genomic variability of Nassellaria and Spumellaria is generally low, yet some Spumellaria specimens showed two different copies of the V4 with <97% similarity. From the different sequencing methods, Illumina showed the highest number of contaminations (i.e., environmental DNA, cross-contamination, tag-jumping), revealed by its high sequencing depth; and MinION showed the highest sequencing rate error (~14%). Yet the long reads produced by MinION (~2900 bp) allowed accurate phylogenetic reconstruction studies. These results highlight the requirement for a careful interpretation of Illumina based metabarcoding studies, in particular regarding low abundant amplicons, and open future perspectives towards full environmental rDNA metabarcoding surveys.
