## Supplementary material for "Intra-genomic rDNA gene variability of Nassellaria and Spumellaria (Rhizaria, Radiolaria) assessed by Sanger, MinION and Illumina sequencing": media-6.tsv

ID	acnu_18S	acnu_28S	taxo
KF422623	KF422623	NA	Dinoflagellata_Suessiales_Pelagodinium_beii
KJ763415	KJ763415	NA	Dinoflagellata_Suessiales_Pelagodinium_beii
AB920349	AB920349	NA	Dinoflagellata_Gymnodiniales_Gymnoxanthella_radiolariae
AB920350	AB920350	NA	Dinoflagellata_Gymnodiniales_Gymnoxanthella_radiolariae
AB920351	AB920351	NA	Dinoflagellata_Gymnodiniales_Gymnoxanthella_radiolariae
AB698451	AB698451	NA	Dinoflagellata_Gymnodiniales_Gymnoxanthella_radiolariae
AB218765	AB218765	NA	Phaeodarea_F_Challengeron_diodon
AB998905	AB998905	NA	Phaeodarea_H_Conchariidae_sp
AB998899	AB998899	NA	Phaeodarea_G_Coelodendrum_furcatissimum
AB998919	AB998919	NA	Phaeodarea_I_Aulacantha_scolymantha
AB998911	AB998911	NA	Phaeodarea_B_Challengeron_willemoesii
AB218767	AB218767	NA	Phaeodarea_A_Protocystis_xiphodon
AB998892	AB998892	NA	Phaeodarea_A_Challengeron_tizardi
AB998913	AB998913	NA	Phaeodarea_A_Protocystis_xiphodon
AB998912	AB998912	NA	Phaeodarea_A_Protocystis_xiphodon
AB998895	AB998895	NA	Phaeodarea_C_Porospathis_holostoma
AB998922	AB998922	NA	Phaeodarea_J_Phaeodina_sp
AB820365	AB820365	NA	Phaeodarea_K_Aulographis_japonica
AB998917	AB998917	NA	Phaeodarea_K_Aulographis_japonica
AB998901	AB998901	NA	Phaeodarea_D_Tuscaretta_belknapi
AB998918	AB998918	NA	Phaeodarea_E_Auloscena_sp
AB998915	AB998915	NA	Phaeodarea_E_Auloscena_sp
GU823936	GU823936	NA	Rad_X
GU824165	GU824165	NA	Rad_X
GU824683	GU824683	NA	Rad_X
GU824448	GU824448	NA	Rad_X
AF290072	AF290072	NA	Acantharea_A_Uncultured
GU246591	GU246591	NA	Acantharea_A_Uncultured
Ei59	JN811161	JN811246	Acantharea_A_Acanthoplegma_sp
KF129749	KF129749	NA	Acantharea_1_Uncultured
EF172802	EF172802	NA	Acantharea_1_Uncultured
KF130152	KF130152	NA	Acantharea_1_Uncultured
KF129879	KF129879	NA	Acantharea_1_Uncultured
JX188361	JX188361	NA	Acantharea_2_Uncultured
KF129913	KF129913	NA	Acantharea_2_Uncultured
GU822163	GU822163	NA	Acantharea_2_Uncultured
GU821070	GU821070	NA	Acantharea_2_Uncultured
EF172909	EF172909	NA	Acantharea_3_Uncultured
EF172929	EF172929	NA	Acantharea_3_Uncultured
GU822868	GU822868	NA	Acantharea_3_Uncultured
GU246582	GU246582	NA	Acantharea_3_Uncultured
KJ758551	KJ758551	NA	Acantharea_B1_Acanthocyrta_haeckeli
Vil36	NA	JN811309	Acantharea_B1_Acanthocyrta_haeckeli
Vil20	JN811203	JN811306	Acantharea_B1_Unidentified
Vil45	NA	JN811312	Acantharea_B1_Acanthostaurus_purpurescens
Vil64	JN811211	JN811318	Acantharea_B1_Acanthocyrta_haeckeli
Vil51	JN811207	JN811314	Acantharea_B1_Acanthocyrta_haeckeli
Vil39	JN811206	JN811310	Acantharea_B1_Acanthocyrta_haeckeli
GU825535	GU825535	NA	Acantharea_B2_Phyllostaurus_cuspidatus
KJ761157	KJ761157	NA	Acantharea_B2_Phyllostaurus_cuspidatus
Ei68	JN811162	JN811247	Acantharea_B2_Phyllostaurus_cuspidatus
KJ760026	KJ760026	NA	Acantharea_B2_Phyllostaurus_cuspidatus
Vil110	JN811220	JN811328	Acantharea_C1_Gigartacon_muelleri
Oki91	JN811199	JN811294	Acantharea_C2_Gigartacon_fragilis
Oki33	JN811176	JN811266	Acantharea_C_Gigartacon_fragilis
Oki79	JN811197	JN811291	Acantharea_C3_Litholophus_spA
Ei71	JN811163	JN811248	Acantharea_C3_Litholophus_spB
Vil65	JN811212	JN811319	Acantharea_C3_Heteracon_biformis
Vil47	NA	JN811313	Acantharea_C3_Heteracon_biformis
Ei48	JN811157	JN811240	Acantharea_C4_Acanthocyrta_haeckeli
Vil126	JN811223	JN811331	Acantharea_C4_Heteracon_biformis
Oki23	JN811171	JN811261	Acantharea_C4_Gigartacon_muelleri
Oki30	JN811175	JN811265	Acantharea_C4_Gigartacon_muelleri
Ei47	JN811156	JN811239	Acantharea_C4_Acanthocyrta_haeckeli
Vil131	JN811225	JN811333	Acantharea_C4_Amphiacon_denticulatus
Vil41	NA	JN811311	Acantharea_C4_Gigartacon_muelleri
Vil52	JN811208	JN811315	Acantharea_C4_Gigartacon_muelleri
Vil117	JN811221	JN811329	Acantharea_C4_Gigartacon_muelleri
Vil61	JN811210	JN811317	Acantharea_C4_Gigartacon_muelleri
Vil105	JN811219	JN811327	Acantharea_C4_Gigartacon_muelleri
Vil53	JN811209	JN811316	Acantharea_C4_Gigartacon_muelleri
Ros6	JN811202	JN811298	Acantharea_D_Trizoma_brandti
Ros8	NA	JN811300	Acantharea_D1_Trizoma_brandti
Ros7	NA	JN811299	Acantharea_D1_Trizoma_brandti
Oki47	JN811182	JN811272	Acantharea_D_Staurolithium_sp
Oki51	JN811184	JN811275	Acantharea_D_Acanthocolla_solidissima
Vil32	JN811205	JN811308	Acantharea_D1_Staurolithium_spA
Oki28	JN811174	JN811264	Acantharea_D_Acanthocolla_cruciata
Oki77	JN811195	JN811289	Acantharea_D1_Acanthocolla_cruciata
KF129893	KF129893	NA	Acantharea_4_Uncultured
KJ760964	KJ760964	NA	Acantharea_4_Uncultured
Vil119	JN811222	NA	Acantharea_4_Litholophus_sp
KJ763045	KJ763045	NA	Acantharea_4_Uncultured
KJ763536	KJ763536	NA	Acantharea_4_Uncultured
Vil17	NA	JN811305	Acantharea_E3_Diploconus_fasces
Ta61	NA	JN811304	Acantharea_E3_Diploconus_fasces
Ta60	NA	JN811303	Acantharea_E3_Diploconus_fasces
Oki4	JN811166	JN811254	Acantharea_E4_Dorataspis_loricata
Oki74	JN811194	JN811288	Acantharea_E4_Dorataspis_loricata
Vil25	JN811204	JN811307	Acantharea_E4_Coleaspis_vaginata
Vil86	JN811215	JN811323	Acantharea_E4_Coleaspis_vaginata
Oki49	JN811183	JN811274	Acantharea_E1_Lychnaspis_giltschii
Oki54	JN811185	JN811276	Acantharea_E2_Lychnaspis_giltschii
Oki11	JN811168	JN811257	Acantharea_E2_Lychnaspis_giltschii
Oki72	NA	JN811286	Acantharea_E1_Phractopelta_sarmentosa
Oki42	JN811178	JN811268	Acantharea_E1_Phractopelta_dorataspis
Oki73	JN811193	JN811287	Acantharea_E1_Larcidium_dodecanthum
Oki45	JN811180	JN811270	Acantharea_E1_Phractopelta_sarmentosa
Oki46	JN811181	JN811271	Acantharea_E1_Lychnaspis_giltschii
Oki36	JN811177	JN811267	Acantharea_E1_Lychnaspis_giltschii
Oki55	JN811186	JN811277	Acantharea_E1_Lychnaspis_giltschii
Vil122	NA	JN811330	Acantharea_F1_Lithoptera_fenestra
Vil160	NA	JN811335	Acantharea_F1_Lithoptera_fenestra
Ei10	NA	JN811229	Acantharea_F3_Acanthostaurus_purpurescens
Ei75	JN811164	JN811249	Acantharea_F3_Phyllostaurus_siculus
Ei23	JN811150	JN811232	Acantharea_F3_Lonchostaurus_rhombicus
Oki65	JN811188	JN811281	Acantharea_F3_Acanthostaurus_conacanthus
Oki71	JN811192	JN811285	Acantharea_F3_Amphistaurus_complanatus
Oki24	JN811172	JN811262	Acantharea_F3_Acanthostaurus_conacanthus
Ei9	NA	JN811228	Acantharea_F3_Lonchostaurus_rhombicus
Ei49	JN811158	JN811241	Acantharea_F3_Lonchostaurus_rhombicus
Oki10	NA	JN811256	Acantharea_F3_Acanthostaurus_conacanthus
Oki27	JN811173	JN811263	Acantharea_F3_Phyllostaurus_siculus_catervatus
Ei39	JN811153	JN811236	Acantharea_F3_Phyllostaurus_siculus_catervatus
Vil100	JN811218	JN811326	Acantharea_F3_Acanthostaurus_purpurescens
Vil127	JN811224	JN811332	Acantharea_F3_Acanthostaurus_purpurescens
Oki78	JN811196	JN811290	Acantharea_F3_Acanthometra_pellucida
Oki67	JN811190	JN811283	Acantharea_F3_Acanthometra_pellucida
N2	JN811165	JN811253	Acantharea_F3_Acanthometra_fusca
N1	NA	JN811252	Acantharea_F3_Acanthometra_fusca
Ros93	NA	JN811301	Acantharea_F3_Acanthometra_fusca
Ros94	NA	JN811302	Acantharea_F3_Acanthometra_fusca
Vil70	NA	JN811320	Acantharea_F2_Amphibelone_hydrotomica
Oki68	JN811191	JN811284	Acantharea_F2_Amphibelone_heteracanthum
Oki21	JN811170	JN811260	Acantharea_F2_Amphibelone_heteracanthum
Ei24	JN811151	JN811233	Acantharea_F3_Amphilonche_elongata
Ei27	JN811152	JN811235	Acantharea_F3_Amphilonche_elongata
Oki56	NA	JN811278	Acantharea_F3_Amphilonche_elongata_heteracantha
Ei54	NA	JN811244	Acantharea_F3_Amphilonche_elongata
Oki59	JN811187	JN811280	Acantharea_F3_Phyllostaurus_cuspidatus
Oki57	NA	JN811279	Acantharea_F3_Phyllostaurus_cuspidatus
Oki43	JN811179	JN811269	Acantharea_F3_Phyllostaurus_cuspidatus
Vil96	JN811217	JN811325	Acantharea_F3_Xiphacantha_alata
Vil82	JN811213	JN811321	Acantharea_F3_Xiphacantha_alata
Oki85	JN811198	JN811292	Acantharea_F3_Stauracantha_alata
Oki8	JN811167	JN811255	Acantharea_F3_Stauracantha_orthostaura
Oki93	JN811200	JN811295	Acantharea_F3_Stauracantha_orthostaura
Oki98	NA	JN811296	Acantharea_F3_Xiphacantha_quadridentata
Vil95	JN811216	JN811324	Acantharea_F3_Xiphacantha_quadridentata
Ei43	JN811155	JN811238	Acantharea_F3_Xiphacantha_quadridentata
Ei6	NA	JN811227	Acantharea_F3_Stauracantha_orthostaura
Ei78	NA	JN811251	Acantharea_F3_Stauracantha_orthostaura
Ei77	NA	JN811250	Acantharea_F3_Stauracantha_orthostaura
Oki88	NA	JN811293	Acantharea_F3_Xiphacantha_quadridentata
Oki15	NA	JN811258	Acantharea_F3_Phyllostaurus_cuspidatus
Oki66	JN811189	JN811282	Acantharea_F3_Phyllostaurus_quadrangulus
Oki17	JN811169	JN811259	Acantharea_F3_Xiphacantha_quadridentata
Ei25	NA	JN811234	Acantharea_F3_Phyllostaurus_cuspidatus
Oki48	NA	JN811273	Acantharea_F3_Phyllostaurus_cuspidatus
Ei20	JN811149	JN811231	Acantharea_F3_Phyllostaurus_cuspidatus
Ei53	JN811160	JN811243	Acantharea_F3_Phyllostaurus_cuspidatus
Ei51	JN811159	JN811242	Acantharea_F3_Amphiastrus_tetrapterus
Ei40	JN811154	JN811237	Acantharea_F3_Phyllostaurus_quadrangulus
Ei14	JN811148	JN811230	Acantharea_F3_Phyllostaurus_cuspidatus
Ei58	NA	JN811245	Acantharea_F3_Phyllostaurus_cuspidatus
Vil142	JN811226	JN811334	Acantharea_F3_Phyllostaurus_cuspidatus
Oki100	JN811201	JN811297	Acantharea_F3_Xiphacantha_quadridentata
Vil85	JN811214	JN811322	Acantharea_F3_Phyllostaurus_quadrangulus
JX188316	JX188316	NA	RAD-A_Group-a_Uncultured
EU287795	EU287795	NA	RAD-A_Group-a_Uncultured
AY665068	AY665068	NA	RAD-A_Group-b_Uncultured
KJ762500	KJ762500	NA	RAD-A_Group-b_Uncultured
KJ762813	KJ762813	NA	RAD-A_Group-b_Uncultured
KJ759858	KJ759858	NA	RAD-C_Group-b_Uncultured
KJ763863	KJ763863	NA	RAD-C_Group-b_Uncultured
KJ757891	KJ757891	NA	RAD-C_Group-b_Uncultured
JX188302	JX188302	NA	RAD-C_Group-b_Uncultured
KJ757243	KJ757243	NA	RAD-B_Group-Ib_uncultured
KJ761637	KJ761637	NA	RAD-B_Group-Ib_uncultured
KJ761500	KJ761500	NA	RAD-B_Group-Ib_uncultured
KJ761403	KJ761403	NA	RAD-B_Group-If_uncultured
EF172906	EF172906	NA	RAD-B_Group-II_uncultured
KJ763903	KJ763903	NA	RAD-B_Group-II_uncultured
KF129915	KF129915	NA	RAD-B_Group-II_uncultured
JX188365	JX188365	NA	RAD-B_Group-II_uncultured
AY665078	AY665078	NA	RAD-B_Group-III_uncultured
EU287793	EU287793	NA	RAD-B_Group-III_uncultured
KJ760619	KJ760619	NA	RAD-B_Group-IVe_uncultured
KJ757578	KJ757578	NA	RAD-B_Group-IV_uncultured
KJ761686	KJ761686	NA	RAD-B_Group-IV_uncultured
KJ757270	KJ757270	NA	RAD-B_Group-IV_uncultured
KJ757735	KJ757735	NA	RAD-B_Group-IV_uncultured
AY268045	AY268045	NA	RAD-B_Taxopodida_Sticholonche_sp
HQ651785	HQ651785	NA	RAD-B_Taxopodida_Sticholonche_sp
KJ762797	KJ762797	NA	Spumellaria_6_uncultured
KJ762533	KJ762533	NA	Spumellaria_6_uncultured
GU821243	GU821243	NA	Spumellaria_6_uncultured
GU820872	GU820872	NA	Spumellaria_6_uncultured
GU822576	GU822576	NA	Spumellaria_5_uncultured
KP175032	KP175032	NA	Spumellaria_5_uncultured
KJ762723	KJ762723	NA	Spumellaria_5_uncultured
KJ761107	KJ761107	NA	Spumellaria_5_uncultured
KJ760904	KJ760904	NA	Spumellaria_5_uncultured
KJ761666	KJ761666	NA	Spumellaria_5_uncultured
HQ651792	HQ651792	NA	Spumellaria_Astrosphaeridae_Heliosphaera_aff_actinota
Osh34	MT670497	NA	Spumellaria_Astrosphaeridae_Heliosphaera_bifurcus
AB284518	AB284518	NA	Spumellaria_Astrosphaeridae_Heliosphaera_aff_actinota
HQ651782	HQ651782	HQ651782	Spumellaria_Astrosphaeridae_Heliosphaera_aff_actinota
AB490706	AB490706	NA	Spumellaria_Astrosphaeridae_Astrosphaera_hexagonalis
AB490705	AB490705	NA	Spumellaria_Astrosphaeridae_Astrosphaera_hexagonalis
Vil173	MT670511	NA	Spumellaria_Astrosphaeridae_Cladococcus_sp_A
Vil499	MT670546	MT670479	Spumellaria_Astrosphaeridae_Liosphaera_sp_A
Vil497	MT670545	MT670478	Spumellaria_Astrosphaeridae_Arachnospongus_varians
Vil228	MT670518	MT670464	Spumellaria_Astrosphaeridae_Cladococcus_scoparius
Vil243	MT670522	MT670466	Spumellaria_Astrosphaeridae_Cladococcus_viminalis
Vil244	MT670523	MT670467	Spumellaria_Astrosphaeridae_Cladococcus_viminalis
Vil238	MT670520	NA	Spumellaria_Astrosphaeridae_Clacococcus_irregularis
KF130443	KF130443	NA	Spumellaria_1_uncultured
JX188300	JX188300	NA	Spumellaria_1_uncultured
EU562119	EU562119	NA	Spumellaria_1_uncultured
GU821466	GU821466	NA	Spumellaria_2_uncultured
GU821583	GU821583	NA	Spumellaria_2_uncultured
GU820920	GU820920	NA	Spumellaria_2_uncultured
GU822737	GU822737	NA	Spumellaria_Hexastyloidea_uncultured
Vil484	MT670544	MT670477	Spumellaria_Hexalonchidae_Stigmostylus_ferrusi
Mge17-15	MT670484	NA	Spumellaria_Hexalonchidae_Hexacontella_sp
HQ651796	HQ651796	NA	Spumellaria_Hexalonchidae_Hexacontium_sp_A
HQ651797	HQ651797	NA	Spumellaria_Hexalonchidae_Hexacontium_sp_A
HQ651794	HQ651794	NA	Spumellaria_Hexalonchidae_Hexacontium_sp_A
HQ651784	HQ651784	HQ651784	Spumellaria_Hexalonchidae_Hexacontium_sp_A
AB284519	AB284519	NA	Spumellaria_Hexalonchidae_Hexacontium_pachydermum
Vil282	MT670526	NA	Spumellaria_Hexastyliidae
HQ651798	HQ651798	NA	Spumellaria_Hexastyliidae_Hexastylus_nobilis_Cleve
HQ651795	HQ651795	NA	Spumellaria_Hexastyliidae_Hexastylus_nobilis_Cleve
Vil174	MT670512	MT670460	Spumellaria_Hollandosphaeridae_Hollandosphaera_hexagonia
Vil217	MT670517	MT670463	Spumellaria_Hollandosphaeridae_Hollandosphaera_hexagonia
Vil454	MT670540	NA	Spumellaria_Hollandosphaeridae_Hollandosphaera_hexagonia
Vil448	MT670535	NA	Spumellaria_Hollandosphaeridae_Hollandosphaera_hexagonia
Vil209	MT670515	NA	Spumellaria_Hollandosphaeridae_Hollandosphaera_hexagonia
Mge17-82	MT670490	MT670451	Spumellaria_Spongosphaeroidea_Spongosphaera_streptacantha
Osh69	MT670499	NA	Spumellaria_Spongosphaeroidea_Spongosphaera_streptacantha
Osh188	MT670496	NA	Spumellaria_Spongosphaeroidea_Spongosphaera_streptacantha
Oki25	MT670492	NA	Spumellaria_Spongosphaeroidea_Spongosphaera_streptacantha
Vil186	MT670513	MT670461	Spumellaria_Lithocyclioidea_Cypassis_sp
AB439010	AB439010	NA	Spumellaria_Lithocyclioidea_Cypassis_irregularis
Vil450	MT670537	NA	Spumellaria_Lithocyclioidea_Cypassis_oblongus
Ses64	MT670509	NA	Spumellaria_Lithocyclioidea_Didymocyrtis_tetrathalamus
Vil458	MT670541	NA	Spumellaria_Lithocyclioidea_Cypassis_irregularis
LC093106	LC093106	NA	Spumellaria_Lithocyclioidea_Didymocyrtis_tetrathalamus_coronatus
AB193605	AB193605	NA	Spumellaria_Lithocyclioidea_Didymocyrtis_tetrathalamus
Ses19	MT670505	NA	Spumellaria_Lithocyclioidea_Didymocyrtis_tetrathalamus
Ses63	MT670508	NA	Spumellaria_Lithocyclioidea_Didymocyrtis_tetrathalamus_coronatus
Osh48	MT670498	NA	Spumellaria_Sponodscoidea_Unidentified
AB246695	AB246695	NA	Spumellaria_Sponodscoidea_Spongodiscus_biconcavus
Osh79	MT670500	MT670453	Spumellaria_Sponodscoidea_Unidentified
Osh174	MT670495	MT670452	Spumellaria_Sponodscoidea_Unidentified
AB430760	AB430760	AB430760	Spumellaria_Sponodscoidea_Unidentified
Vil449	MT670536	NA	Spumellaria_Sponodscoidea_Spongosteriscus_toxon
Mge17-17	MT670485	MT670447	Spumellaria_Sponodscoidea_Spongocyclia_elliptica
Mge17-74	MT670488	MT670449	Spumellaria_Sponodscoidea_Dicytocoryne_gegenbauri
Vil246	MT670524	NA	Spumellaria_Sponodscoidea_Dicytocoryne_koellikeri
Vil293	MT670527	MT670469	Spumellaria_Sponodscoidea_Dicytocoryne_koellikeri
AB430758	AB430758	AB430758	Spumellaria_Sponodscoidea_Dictyocoryne_truncata
AB101541	AB101541	NA	Spumellaria_Sponodscoidea_Dictyocoryne_truncata
AB430757	AB430757	AB430757	Spumellaria_Sponodscoidea_Dictyocoryne_truncata
Mge17-99	MT670491	NA	Spumellaria_Sponodscoidea_Dicytocoryne_sp
AB101540	AB101540	NA	Spumellaria_Sponodscoidea_Dictyocoryne_profunda
AB101542	AB101542	NA	Spumellaria_Sponodscoidea_Spongaster_tetras_tetras
AB246696	AB246696	NA	Spumellaria_Sponodscoidea_Spongodiscus_resurgens
AB179732	AB179732	NA	Spumellaria_Sponodscoidea_Myelastrum_elegans
AB179733	AB179733	NA	Spumellaria_Sponodscoidea_Myelastrum_furcatum
AB179734	AB179734	NA	Spumellaria_Sponodscoidea_Myelastrum_lobum
LC093107	LC093107	NA	Spumellaria_Sponodscoidea_Myelastrum_aurivillii
Vil240	MT670521	MT670465	Spumellaria_Rhizosphaeridae_Haliommilla_capillacea
Mge17-44	MT670487	MT670448	Spumellaria_Rhizosphaeridae_Haliommilla_capillacea
Ses15	MT670503	MT670456	Spumellaria_Rhizosphaeridae_Haliommilla_capillacea
Mge17-81	MT670489	MT670450	Spumellaria_Rhizosphaeridae_Rhizosphaera_trigonacantha
AB246684	AB246684	NA	Spumellaria_Rhizosphaeridae_Rhizosphaera_sp
AB246686	AB246686	NA	Spumellaria_Rhizosphaeridae_Rhizosphaera_sp
JQ706069	JQ706069	NA	Spumellaria_Rhizosphaeridae_Rhizosphaera_trigonacantha
Vil476	MT670542	MT670475	Spumellaria_Rhizosphaeridae_Rhizosphaera_trigonacantha
Ses55	MT670507	MT670459	Spumellaria_Centrocubidae_Octodendron_aff_cubocentron
GU821394	GU821394	NA	Spumellaria_Centrocubidae_Uncultured_rhizarian
GU822672	GU822672	NA	Spumellaria_Centrocubidae_Uncultured_rhizarian
KX532703	KX532703	NA	Spumellaria_Excentroconchidae_uncultured
KJ757677	KJ757677	NA	Spumellaria_Excentroconchidae_uncultured
JX842018	JX842018	NA	Spumellaria_Excentroconchidae_uncultured
Vil451	MT670538	NA	Spumellaria_Excentroconchidae_Plegmosphaera_radians
Vil210	MT670516	NA	Spumellaria_Excentroconchidae_Spongodrymus_nidus
GU821097	GU821097	NA	Spumellaria_Excentroconchidae_uncultured
GU822292	GU822292	NA	Spumellaria_Excentroconchidae_uncultured
GU822590	GU822590	NA	Spumellaria_Excentroconchidae_uncultured
KX532622	KX532622	NA	Spumellaria_3_uncultured
KJ760039	KJ760039	NA	Spumellaria_3_uncultured
Mge17-20	MT670486	NA	Spumellaria_Pyloniidae_Tetrapyle_octacantha
Vil298	MT670530	MT670472	Spumellaria_Pyloniidae_Tetrapyle_octacantha
AB246680	AB246680	NA	Spumellaria_Pyloniidae_Tetrapyle_sp
Ses18	MT670504	MT670457	Spumellaria_Pyloniidae_Tetrapyle_octacantha
Vil432	MT670531	MT670473	Spumellaria_Pyloniidae_Tetrapyle_octacantha
Vil480	MT670543	MT670476	Spumellaria_Pyloniidae_Tetrapyle_octacantha
Vil506	MT670549	MT670482	Spumellaria_Pyloniidae_Tetrapyle_octacantha
Vil231	MT670519	NA	Spumellaria_Pyloniidae_Tetrapyle_octacantha
HQ651783	HQ651783	HQ651783	Spumellaria_Pyloniidae_Un-identifiable_specimen
Vil437	MT670532	NA	Spumellaria_Pyloniidae_Cryptolarnaciinae_gen_et_sp_indet
Ses53	MT670506	MT670458	Spumellaria_Pyloniidae_Pyloniidae_gen_et_sp_indet
Ses13	MT670502	MT670455	Spumellaria_Pyloniidae_Pylodiscus_spinulosus
Toy110	MT670510	NA	Spumellaria_Tholoniidae_Tholomura_pilula
Vil200	MT670514	MT670462	Spumellaria_Tholoniidae_Tholomura_transversara
HQ651803	HQ651803	NA	Spumellaria_Tholoniidae_Sphaeropylolena_circumtexta
AB246688	AB246688	NA	Spumellaria_Pyloniidae_Sphaerolarnacillium_tanzhiyuani
AB617585	AB617585	NA	Spumellaria_Pyloniidae_Un-identifiable_specimen
Osh16	MT670494	NA	Spumellaria_Pyloniidae_Larcopyle_aff_buetschlii
LC049343	LC049343	NA	Spumellaria_Pyloniidae_Larcopyle_butschlii
LC049344	LC049344	NA	Spumellaria_Pyloniidae_Larcopyle_butschlii
Vil438	MT670533	NA	Spumellaria_Actinommidae_Actinomma_trinacrium
HQ651788	HQ651788	NA	Spumellaria_Actinommidae_Actinomma_boreale
HQ651789	HQ651789	NA	Spumellaria_Actinommidae_Actinomma_boreale
HQ651781	HQ651781	HQ651781	Spumellaria_Actinommidae_Actinomma_boreale
HQ651780	HQ651780	HQ651780	Spumellaria_Actinommidae_Actinomma_boreale
KX533313	KX533313	NA	Spumellaria_4_uncultured
KJ757620	KJ757620	NA	Spumellaria_4_uncultured
KJ760144	KJ760144	NA	Spumellaria_4_uncultured
KJ759906	KJ759906	NA	Spumellaria_4_uncultured
Vil441	MT670534	NA	Spumellaria_Stylodictyidae_Flustrella_arachnia
AB860148	AB860148	AB860148	Spumellaria_Stylodictyidae_Perichlamydium_venustum
Vil503	MT670548	MT670481	Spumellaria_Stylodictyidae_Flustrella_sp
Osh90	MT670501	MT670454	Spumellaria_Stylodictyidae_Stylodictya_stellata
AB246698	AB246698	NA	Spumellaria_Stylodictyidae_Stylodictya_subtilis
AB860147	AB860147	AB860147	Spumellaria_Stylodictyidae_Stylodictya_stellata
Vil453	MT670539	MT670474	Spumellaria_Stylodictyidae_Stylodictya_arachnea
Vil501	MT670547	MT670480	Spumellaria_Stylodictyidae_Flustrella_arachnea
AB617587	AB617587	NA	Spumellaria_Lithelioidea_Spongurus?_pylomaticus
Mge17-118	MT670483	MT670446	Spumellaria_Lithelioidea_Trilobatum_aff_acuferum
AB860151	AB860151	AB860151	Spumellaria_Spongopylidae_Spongopyle_osculosa
AB246689	AB246689	NA	Spumellaria_Spongopylidae_Un-identifiable_specimen
AB860150	AB860150	AB860150	Spumellaria_Spongopylidae_Spongopyle_osculosa
AB860156	AB860156	AB860156	Spumellaria_Spongopylidae_Spongotrochus_glacialis
AB860154	AB860154	AB860154	Spumellaria_Spongopylidae_Schizodiscus_spp
AB860155	AB860155	AB860155	Spumellaria_Spongopylidae_Schizodiscus_spp
AB860149	AB860149	AB860149	Spumellaria_Spongopylidae_Spongopyle_osculosa
Vil249	MT670525	MT670468	Spumellaria_Cristallosphaeridae_Calcaromma_morum
Vil296	MT670528	MT670470	Spumellaria_Cristallosphaeridae_Calcaromma_morum
Vil297	MT670529	MT670471	Spumellaria_Cristallosphaeridae_Calcaromma_morum
Osh153	MT670493	NA	Spumellaria_Cristallosphaeridae_Calcaromma_morum
AB617590	AB617590	NA	Spumellaria_Spongopylidae_Schizodiscus_asymmetricus
AB617588	AB617588	NA	Spumellaria_Spongopylidae_Schizodiscus_stylotrochoides
AB617589	AB617589	NA	Spumellaria_Spongopylidae_Spongotrochus_beringianus
AB617584	AB617584	NA	Spumellaria_Lithelioidea_Lithelius_cf_alveolina
AB860152	AB860152	AB860152	Spumellaria_Spongopylidae_Schizodiscus_spp
AB860153	AB860153	AB860153	Spumellaria_Spongopylidae_Schizodiscus_spp
Vil278	MK396939	MK396988	Nassellaria_Eucyrtidiidae_Eucyrtidium_campanulatum
AB246681	AB246681	NA	Nassellaria_Eucyrtidiidae_Eucyrtidium_hexastichum
GU072396	GU072396	NA	Nassellaria_Eucyrtidiidae_Uncultured
Vil184	MK396932	NA	Nassellaria_Eucyrtidiidae_Eucyrtidium_galea
HQ651779	HQ651779	HQ651779	Nassellaria_Eucyrtidiidae_Eucyrtidium_cf_calvertense
Ses35	MK396924	NA	Nassellaria_Eucyrtidiidae_Eucyrtidium_hexagonatum
Ses9	MK396929	NA	Nassellaria_Eucyrtidiidae_Eucyrtidium_acuminatum
Vil202	NA	MK396980	Nassellaria_Eucyrtidiidae_Eucyrtidium_acuminatum
Vil199	NA	MK396979	Nassellaria_Eucyrtidiidae_Eucyrtidium_cienkowskii
Vil325	NA	MK396994	Nassellaria_Eucyrtidiidae_Eucyrtidium_cienkowskii
Vil303	NA	MK396991	Nassellaria_Eucyrtidiidae_Eucyrtidium_hexagonatum
Vil496	MK396948	MK397002	Nassellaria_Eucyrtidiidae_Eucyritidium_acuminatum
Mge17-25	MK396915	NA	Nassellaria_Eucyrtidiidae_Eucyrtidium_acuminatum
AB179735	AB179735	NA	Nassellaria_Eucyrtidiidae_Eucyrtidium_hexagonatum
AB246690	AB246690	NA	Nassellaria_Eucyrtidiidae_Eucyrtidium_tropezianum
AB246687	AB246687	NA	Nassellaria_Eucyrtidiidae_Eucyrtidium_cienkowskii
Mge17-122	MK396913	NA	Nassellaria_Carpocanidae_Carpocanium_obliqua
Mge17-124	MK396914	NA	Nassellaria_Carpocanidae_Carpocanium_obliqua
Mge17-137	NA	MK396952	Nassellaria_Lophophaenidae_Lipmanella_sp
Mge17-134	NA	MK396951	Nassellaria_Lophophaenidae_Lipmanella_dictyoceras
Vil502	MK396949	MK397003	Nassellaria_Lophophaenidae_Lipmanella_dictyoceras
Osh27	NA	MK396966	Nassellaria_Lophophaenidae_Helotholus_castanoides
Osh50	MK396922	MK396967	Nassellaria_Lophophaenidae_Pseudodictyophimus_clevei
HQ651793	HQ651793	NA	Nassellaria_Sethoperidae_Archiscenium_tricolpium
Vil269	MK396938	NA	Nassellaria_Cannobotryidae_Acrobotrissa_cribosa
DQ314838	DQ314838	NA	Nassellaria_Cannobotryidae_Uncultured_eukaryote_clone
Vil235	NA	MK396983	Nassellaria_Lophophaenidae
AB246692	AB246692	NA	Nassellaria_Sethophormidae_Protoscenium_cf_intricatum
AB246694	AB246694	NA	Nassellaria_Lophophaenidae_Peromelissa_tricuspidata
Ses60	MK396927	NA	Nassellaria_Lophophaenidae_Peromelissa_phalacra
HQ870444	HQ870444	NA	Nassellaria_Lophophaenidae_Uncultured
HQ651802	HQ651802	NA	Nassellaria_Lophophaenidae_Lithomelisssa_setosa_setosa
HQ651801	HQ651801	NA	Nassellaria_Lophophaenidae_Lithomelisssa_setosa_setosa
AF382824	AF382824	NA	Nassellaria_Lophophaenidae_Uncultured_Polycystinea
Ses31	MK396923	MK396970	Nassellaria_Lophophaenidae_Dictyocryphalus_variabilis
Vil182	NA	MK396978	Nassellaria_Lophophaenidae_Archiperidium_hexacanthum
Vil319	NA	MK396993	Nassellaria_Lophophaenidae_Pseudocubus_obeliscus
Vil512	NA	MK397005	Nassellaria_Lophophaenidae_Pseudocubus_obeliscus
Osh112	NA	MK396958	Nassellaria_Archipilioidea_Nothotripodiscinus_johannismonicae
Osh130	MK396920	MK396961	Nassellaria_Archipilioidea_Enneaphormis_enneastra
Mge17-94	MK396917	MK396957	Nassellaria_Theopiliidae_Eucecryphalus_aff_cervus
AB246685	AB246685	NA	Nassellaria_Theopiliidae_Tricolocamptra_aff_urnula
Ses59	MK396926	MK396972	Nassellaria_Theopiliidae_Eucecryphalus_aff_cervus
Osh129	MK396919	MK396960	Nassellaria_Cycladophoridae_Cycladophora_cornuta
Mge17-6	NA	MK396955	Nassellaria_Cycladophoridae_Valkyria?_aurita
Osh99	NA	MK396969	Nassellaria_Cycladophoridae_Cycladophora_cf_eucalyptra
Osh183	NA	MK396964	Nassellaria_Cycladophoridae_Cycladophora_davisiana
Osh182	NA	MK396963	Nassellaria_Cycladophoridae_Cycladophora_davisiana
Osh162	MK396921	MK396962	Nassellaria_Bekomidae_Lamprotripus_hirundo
Osh184	NA	MK396965	Nassellaria_Bekomidae_Lamprotripus_mawsoni
AB246682	AB246682	NA	Nassellaria_Lychnocanoidea_Pterocanium_campanella
Vil236	MK396935	MK396984	Nassellaria_Lychnocanoidea_Pterocanium_charybdeum
Vil178	NA	MK396976	Nassellaria_Lychnocanoidea_Pterocanium_charybdeum
Vil225	MK396934	MK396982	Nassellaria_Lychnocanoidea_Pterocanium_praetextum
Vil281	NA	MK396989	Nassellaria_Lychnocanoidea_Pterocanium_campanella
Ses62	MK396928	MK396973	Nassellaria_Pterocorythidae_Anthocyrtidium_archilis
JX842410	JX842410	NA	Nassellaria_Pterocorythidae_Uncultured
JX842092	JX842092	NA	Nassellaria_Pterocorythidae_Uncultured
Vil444	NA	MK396997	Nassellaria_Pterocorythidae_Theocorythium_dianae
Mge17-4	NA	MK396954	Nassellaria_Pterocorythidae_Theocorythium_trachelium
Osh93	NA	MK396968	Nassellaria_Pterocorythidae_Pterocorys_sp
Toy233	NA	MK396975	Nassellaria_Pterocorythidae_Tetracorethra_tetracorethra
Vil301	MK396940	MK396990	Nassellaria_Pterocorythidae_Pterocorys_sp
Vil505	MK396950	MK397004	Nassellaria_Pterocorythidae_Pterocorys_sp
Vil492	NA	MK397001	Nassellaria_Pterocorythidae_Pterocorys_sp
Vil266	MK396936	MK396986	Nassellaria_Pterocorythidae_Pterocorys_carinata
Vil221	MK396933	MK396981	Nassellaria_Pterocorythidae_Pterocorys_carinata
Vil474	MK396944	NA	Nassellaria_Pterocorythidae_Pterocorys_trochus
Vil312	MK396941	MK396992	Nassellaria_Pterocorythidae_Pterocorys_carinata
Vil242	NA	MK396985	Nassellaria_Pterocorythidae_Pterocorys_carinata
Vil479	NA	MK396998	Nassellaria_Pterocorythidae_Pterocorys_trochus
Vil482	MK396945	NA	Nassellaria_Pterocorythidae_Theocorythium_sp
Vil426	MK396942	MK396995	Nassellaria_Pterocorythidae_Pterocorys_sp
Vil427	MK396943	MK396996	Nassellaria_Pterocorythidae_Theocorythium_vetlum
AB430759	AB430759	AB430759	Nassellaria_Pterocorythidae_Pterocorys_clausa
AB179736	AB179736	NA	Nassellaria_Pterocorythidae_Pterocorys_sp
AB246697	AB246697	NA	Nassellaria_Pterocorythidae_Pterocorys_sp
Mge17-37	NA	MK396953	Nassellaria_Pterocorythidae_Pterocorys_cf_zanguebarica
Vil490	MK396946	MK396999	Nassellaria_Pterocorythidae_Pterocorys_cf_zanclea
Vil491	MK396947	MK397000	Nassellaria_Pterocorythidae_Pterocorys_clausa
Mge17-79	NA	MK396956	Nassellaria_Acanthodesmidae_Acanthodesmia_challengeri
Toy231	MK396930	MK396974	Nassellaria_Acanthodesmidae_Amphispyris_costata
AY665075	AY665075	NA	Nassellaria_Acanthodesmidae_Uncultured
FJ032682	FJ032682	NA	Nassellaria_Acanthodesmidae_Uncultured
HQ651791	HQ651791	NA	Nassellaria_Acanthodesmidae_Ceratospyris_hyperborea
Vil179	MK396931	MK396977	Nassellaria_Acanthodesmidae_Lophospyris_aff_ivanovi
Vil267	MK396937	MK396987	Nassellaria_Acanthodesmidae_Lophospyris_aff_ivanovi
EU562143	EU562143	NA	Nassellaria_2_Uncultured
KX532523	KX532523	NA	Nassellaria_2_Uncultured
GU823742	GU823742	NA	Nassellaria_Artostrobiidae_Uncultured
Ses58	MK396925	MK396971	Nassellaria_Artostrobiidae_Spirocyrtis_aff_scalaris
Mge17-9	MK396918	NA	Nassellaria_Artostrobiidae_Artopilium_undulatum
Mge17-70	MK396916	NA	Nassellaria_Artostrobiidae_sp
GU553071	GU553071	NA	Nassellaria_3_Uncultured
KJ762790	KJ762790	NA	Nassellaria_3_Uncultured
JX842634	JX842634	NA	Nassellaria_3_Uncultured
Osh128	NA	MK396959	Nassellaria_Acropyramioidea_Polypleuris_giganthea
KX532876	KX532876	NA	Nassellaria_1_Uncultured
EF172833	EF172833	NA	Nassellaria_1_Uncultured
Or3	LC468159	NA	Nassellaria_Orosphaeroidea_Orodendrum_regale
Or1	LC468158	NA	Nassellaria_Orosphaeroidea_Orodendrum_regale
Sat4	KR058214	KR058271	Nassellaria_Collophidiidae_Colliphidium
Pac9	KR058216	KR058272	Nassellaria_Collophidiidae_Collophidium
Pac1	KR058215	NA	Nassellaria_Collophidiidae_Procyttarium
Sat15	KR058211	KR058268	Nassellaria_Collophidiidae_Collophidium
Sat25	KR058212	KR058269	Nassellaria_Collophidiidae_Collophidium_aff_ovatum
Ind46	KR058213	KR058270	Nassellaria_Collophidiidae_Collophidium_serpentinum
Ind20	KR058217	KR058273	Nassellaria_Collophidiidae_Collophidium
Pan8	KR058220	KR058276	Nassellaria_Collophidiidae_Collophidium
Pan10	KR058218	KR058274	Nassellaria_Collophidiidae_Collophidium_serpentinum
Pan11	KR058219	KR058275	Nassellaria_Collophidiidae_Collophidium_serpentinum
Sat10	KR058221	KR058277	Nassellaria_Collophidiidae_Collophidium
Nat5	NA	KR058258	Nassellaria_Collosphaeridae_naked
Sat12	KR058198	KR058262	Nassellaria_Collosphaeridae_Disolenia
Pac12	KR058196	KR058259	Nassellaria_Collosphaeridae_naked
Pac17	KR058197	KR058260	Nassellaria_Collosphaeridae_naked
Pac39	NA	KR058261	Nassellaria_Collosphaeridae_naked
Sat17	KR058199	NA	Nassellaria_Collosphaeridae_Disolenia
Sat19	NA	KR058263	Nassellaria_Collosphaeridae_Disolenia
Sat21	KR058201	KR058264	Nassellaria_Collosphaeridae_Disolenia_tenuissima
Sat20	KR058200	NA	Nassellaria_Collosphaeridae_Disolenia
Sat26	KR058202	KR058265	Nassellaria_Collosphaeridae_Disolenia_zanguebarica
Sat27	KR058203	NA	Nassellaria_Collosphaeridae_Disolenia
Pac3	KR058205	NA	Nassellaria_Collosphaeridae_Thalassicolla
Pac7	KR058206	KR058267	Nassellaria_Collosphaeridae_Siphonosphaera
Pac27	KR058204	KR058266	Nassellaria_Collosphaeridae_naked
Ind48	KR058208	NA	Nassellaria_Collosphaeridae_Collosphaera
Vil346	KR058210	NA	Nassellaria_Collosphaeridae_Collosphaera
Pac2	KR058209	NA	Nassellaria_Collosphaeridae_Collosphaera
Ind44	KR058207	NA	Nassellaria_Collosphaeridae_Collosphaera
Ind29	KR058222	KR058278	Nassellaria_Sphaerozoidae_Sphaerozoum
Nat6	KR058224	KR058280	Nassellaria_Sphaerozoidae_Sphaerozoum_strigulosum
Ses47	KR058229	KR058286	Nassellaria_Sphaerozoidae_Sphaerozoum_fuscum
Ind38	KR058223	KR058279	Nassellaria_Sphaerozoidae_Sphaerozoum
Sat24	KR058228	KR058285	Nassellaria_Sphaerozoidae_Sphaerozoum
Sat13	KR058227	KR058284	Nassellaria_Sphaerozoidae_Sphaerozoum
Pac10	NA	KR058281	Nassellaria_Sphaerozoidae_Thallassicolla
Pan3	KR058226	KR058283	Nassellaria_Sphaerozoidae_Sphaerozoum
Pac26	KR058225	KR058282	Nassellaria_Sphaerozoidae_Sphaerozoum_brandtii
Vil368	KR058254	NA	Nassellaria_Sphaerozoidae_Procyttarium
Vil369	KR058255	NA	Nassellaria_Sphaerozoidae_Procyttarium
Vil366	KR058253	NA	Nassellaria_Sphaerozoidae_Procyttarium
Pac24	KR058235	KR058291	Nassellaria_Sphaerozoidae_Sphaerozoum
Pan19	KR058231	KR058288	Nassellaria_Sphaerozoidae_Sphaerozoum
Pan18	KR058230	KR058287	Nassellaria_Sphaerozoidae_Sphaerozoum
Sat23	KR058233	KR058290	Nassellaria_Sphaerozoidae_Sphaerozoum
Vil349	KR058234	NA	Nassellaria_Sphaerozoidae_Sphaerozoum
Sat18	KR058232	KR058289	Nassellaria_Sphaerozoidae_Sphaerozoum
Ind30	KR058236	KR058292	Nassellaria_Sphaerozoidae_Sphaerozoum
Pac16	KR058238	KR058294	Nassellaria_Sphaerozoidae_Sphaerozoum
Pac22	KR058240	KR058296	Nassellaria_Sphaerozoidae_Sphaerozoum
Pac21	KR058239	KR058295	Nassellaria_Sphaerozoidae_Sphaerozoum
Pac15	KR058237	KR058293	Nassellaria_Sphaerozoidae_Thalassicolla
Ind47	KR058251	KR058310	Nassellaria_Sphaerozoidae_Rhaphidozoum
Pac8	KR058252	KR058311	Nassellaria_Sphaerozoidae_Rhaphidozoum
Sat28	NA	KR058313	Nassellaria_Sphaerozoidae_Collozoum
Ses46	NA	KR058315	Nassellaria_Sphaerozoidae_Collozoum
Sat5	KR058257	KR058314	Nassellaria_Sphaerozoidae_Collozoum
Sat2	KR058256	KR058312	Nassellaria_Sphaerozoidae_Collozoum
Vil352	NA	KR058316	Nassellaria_Sphaerozoidae_Thalassicolla
Vil353	NA	KR058317	Nassellaria_Sphaerozoidae_Thalassosphaera
Vil358	NA	KR058319	Nassellaria_Sphaerozoidae_Collozoum
Vil357	NA	KR058318	Nassellaria_Sphaerozoidae_Collozoum
Vil334	KR058244	KR058301	Nassellaria_Sphaerozoidae_Collozoum
Pac20	KR058241	KR058297	Nassellaria_Sphaerozoidae_Collozoum
Sat6	KR058243	KR058300	Nassellaria_Sphaerozoidae_Collozoum
Pac37	NA	KR058298	Nassellaria_Sphaerozoidae_Collozoum
Pan17	KR058242	KR058299	Nassellaria_Sphaerozoidae_Collozoum
Sat1	NA	KR058304	Nassellaria_Sphaerozoidae_Collozoum
Vil339	NA	KR058308	Nassellaria_Sphaerozoidae_Collozoum
Vil338	KR058249	KR058307	Nassellaria_Sphaerozoidae_Collozoum_inerme
Pan13	KR058245	KR058302	Nassellaria_Sphaerozoidae_Collozoum
Vil345	KR058250	KR058309	Nassellaria_Sphaerozoidae_Collozoum
Pan14	KR058246	KR058303	Nassellaria_Sphaerozoidae_Collozoum
Vil336	KR058248	KR058306	Nassellaria_Sphaerozoidae_Collozoum
Vil335	KR058247	KR058305	Nassellaria_Sphaerozoidae_Collozoum
